# A defining member of the new cysteine-cradle family is an aECM protein signalling skin damage in *C. elegans*

**DOI:** 10.1101/2024.04.11.589058

**Authors:** Thomas Sonntag, Shizue Omi, Antonina Andreeva, Jeanne Eichelbrenner, Andrew D. Chisholm, Jordan D. Ward, Nathalie Pujol

## Abstract

Apical extracellular matrices (aECMs) act as crucial barriers, and communicate with the epidermis to trigger protective responses following injury or infection. In *Caenorhabditis elegans*, the skin aECM, the cuticle, is produced by the epidermis and is decorated with periodic circumferential furrows. We previously showed that mutants lacking cuticle furrows exhibit persistent immune activation (PIA). In a genetic suppressor screen, we identified *spia-1* as a key gene downstream of furrow collagens and upstream of immune signalling. *spia-1* expression oscillates during larval development, peaking between each moult together with patterning cuticular components. It encodes a secreted protein that localises to furrows. SPIA- 1 shares a novel cysteine-cradle domain with other aECM proteins. SPIA*-*1 mediates immune activation in response to furrow loss and is proposed to act as a sensor of cuticle damage. This research provides a molecular insight into intricate interplay between cuticle integrity and epidermal immune activation in *C. elegans*.
