## Supplementary material for "A defining member of the new cysteine-cradle family is an aECM protein signalling skin damage in *C. elegans*": Table S1

### Sheet: worm strains
Strain	Genotype	Reference	Figure
IG1426	dcar-1(tm2484) V; frIs7[nlp-29p::GFP, col-12p::DsRed] IV; frIs30[(col-19p::GPA-12gf), pNP21(pBunc-53::GFP)] I	Zugasti et al 2014	1B
IG1929	snf-12(fr189) X; frIs7[nlp-29p::GFP, col-12p::DsRed] IV; frIs30[(col-19p::GPA-12gf), pNP21(pBunc-53::GFP)] I	this study	1B
IG1389	frIs7[nlp-29p::GFP, col-12p::DsRed] IV; frIs30[(col-19p::GPA-12gf), pNP21(pBunc-53::GFP)] I	Lee et al. 2018	1B, S1
IG1392	sta-2(ok1860) V; frIs7[nlp-29p::GFP, col-12p::DsRed] IV; frIs30[(col-19p::GPA-12gf), pNP21(pBunc-53::GFP)] I	Lee et al. 2018	1B, S1
IG1890	spia-1(fr179) X; frIs7[nlp-29p::GFP, col-12p::DsRed] IV; frIs30[(col-19p::GPA-12gf), pNP21(pBunc-53::GFP)] I	this study	1B, S1
IG2221	spia-1(syb7920) X; frIs7[nlp-29p::GFP, col-12p::DsRed] IV; frIs30[(col-19p::GPA-12gf), pNP21(pBunc-53::GFP)] I	this study	1B, S1
IG274	frIs7[col-12p::DsRed, nlp-29p::GFP] IV; fln-2(ot611) X	Pujol et al. 2008a	1D
IG2114	spia-1(fr179) X; frIs7[nlp-29p::GFP, col-12p::DsRed] IV	this study	1D, S1
IG1060	sta-2(ok1860) V; frIs7[nlp-29p::GFP, col-12p::DsRed] IV	Dierking et al. 2011	1E
IG1689	dpy-7(e88) X; frIs7[nlp-29p::GFP, col-12p::DsRed] IV	Dodd et al. 2018	1E
IG2160	frIs7[col-12p::DsRed, nlp-29p::GFP] IV	this study	1E
IG2175	spia-1(syb7920) X; frIs7[nlp-29p::GFP, col-12p::DsRed] IV	this study	1E
IG2177	dpy-7(e88) spia-1(syb7920) X; frIs7[nlp-29p::GFP, col-12p::DsRed] IV	this study	1E
IG1988	frEx631[pSO22(spia-1p::GFP), myo-2p::mCherry]	this study	3C-G
IG1999	frEx633[pSO24(spia-1::GFP::3UTR_spia-1); myo-2p::mCherry]	this study	4A
IG2062	frEx644[pSO25(spia-1p::signalP::GFP::spia-1::3UTR_spia-1), myo-2p::mCherry, rps-0p::HygR]	this study	4A
IG2108	spia-1(fr179) X; frEx648[pSO26(spia-1::sfGFP(int)::3UTR_spia-1), myo-2p::mCherry, rps-0p::HygR]	this study	4A
IG2167	spia-1(fr179) X; frEx649[pSO26(spia-1::sfGFP(int)::3UTR_spia-1), myo-2p::mCherry, rps-0p::HygR]	this study	4A
IG2217	spia-1(syb7920) X; frEx633[pSO24(spia-1::GFP::3UTR_spia-1); myo-2p::mCherry]	this study	4A
IG2220	spia-1(syb7920) X; frEx644[pSO25(spia-1p::signalP::GFP::spia-1::3UTR_spia-1), myo-2p::mCherry, rps-0p::HygR]	this study	4A
IG2197	spia-1(syb7920) X; frEx649[pSO26(spia-1::sfGFP(int)::3UTR_spia-1), myo-2p::mCherry, rps-0p::HygR]	this study	4A, 4D, S3
IG2214	spia-1(syb7920) X; frIs7[nlp-29p::GFP, col-12p::DsRed] IV; frEx649[pSO26(spia-1::sfGFP(int)::3UTR_spia-1), myo-2p::mCherry, rps-0p::HygR]	this study	4B,C
IG2215	spia-1(syb7920) X; frIs7[nlp-29p::GFP, col-12p::DsRed] IV; frEx633[pSO24(spia-1::GFP::3UTR_spia-1); myo-2p::mCherry]	this study	4B,C
IG2218	spia-1(syb7920) X; frIs7[nlp-29p::GFP, col-12p::DsRed] IV; frEx644[pSO25(spia-1p::signalP::GFP::spia-1::3UTR_spia-1), myo-2p::mCherry, rps-0p::HygR]	this study	4B-C
IG2166	lpr-3(cs266[mCherry::LPR-3]) X; frEx649[pSO26(spia-1::sfGFP(int)::3UTR_spia-1), myo-2p::mCherry, rps-0p::HygR]	this study	4D-E
IG2225	spia-1((fr201(SPIA-1internal mNG^SEC^::3xFLAG)) X; dpy-2(bab597[DPY-2::mTaqBFP2]) II; qxIs257[ced-1p::NUC-1::mCHERRY, unc-76(+)] V	this study	4F, S3
IG2072	spia-1(fr179) X; kaIs12[COL-19::GFP]	this study	5A
TP12	kaIs12[COL-19::GFP]	Thein et al. 2003	5A
IG2071	spia-1(fr179) X; qxSi722[dpy-7p::DPY-7::sfGFP; ttTi5605] II	this study	5B
XW18042	qxSi722[dpy-7p::DPY-7::sfGFP] II	Miao et al. 2020	5B
IG2116	dpy-2(e8) II; lpr-3(cs250[ssSfGFP::LPR-3]) X	this study	5C
UP3666	lpr-3(cs250[ssSfGFP::LPR-3]) X	Forman-Rubinsky et al. 2017	5C
IG2222	dpy-2(e8) II; spia-1(fr201[SPIA-1internal mNG^SEC^::3xFLAG] X	this study	5D
IG2212	spia-1(fr201[SPIA-1internal mNG^SEC^::3xFLAG] X	this study	5D, S3
IG2093	spia-1(fr179) X	this study	S1
PHX3742	dpy-6(syb3742(DPY-6::mNG))	this study	S4
BE93	dpy-2(e8) II	Cox et al. 1980
IG1986	frEx629[pSO22(spia-1p::GFP; ttx-3p::RFP]	this study
IG2158	spia-1(fr179) lpr-3(cs266[mCherry::LPR-3]) X; frEx649[pSO26(spia-1::sfGFP(int)::3UTR_spia-1), myo-2p::mCherry, rps-0p::HygR]	this study
IG2160	frIs7[col-12p::DsRed, nlp-29p::GFP] IV	this study
MCP597	dpy-2(bab597[DPY-2::mTaqBFP2]) II	this study
N2	Wild-type	Brenner 1974
PHX7920	spia-1(syb7920) X	this study
UP3808	lpr-3(cs266[mCherry::LPR-3]) X	Forman-Rubinsky et al. 2017
XW5399	qxIs257[ced-1p::NUC-1::mCHERRY, unc-76(+)] V	Miao et al., 2020

### Sheet: constructs & primers
Construct	Primer	Sequence
transcriptional construct (pSO22)	3321	GCATGCCTGCAGGTCGACTCTTCAATGCGGAGCAACC
	3322	AGTTCTTCTCCTTTACTCATGACGAATGACGCACTGCC
translational construct (pSO24), ssSPIA-1::GFP	3326	GTTCTTCTCCTTTACTCATGCTTCTGTTCTTGTAGCAAG
	3327	GGATGAACTATACAAATAGACCAGTATTATTAATAAGTG
translational construct (pSO25), ssGFP::SPIA-1	3366	AAAAGTTCTTCTCCTTTACTAGCCTCAGCTACTACAAC
	3367	GCATGGATGAACTATACAAATATTCAAAATCTGGAAATCC
	2093	AGTAAAGGAGAAGAACTTTTCACTGGA
	3365	TTTGTATAGTTCATCCATGCCATGTG
translational construct (pSO26), ssSPIA-1::GFP::SPIA-1	3392	CCCAAAAAATCAGCACTACCGGTGGCAGCGGAGGTACCGGCGGTAGTGGAGGCACGTCCAAGGGAGAGGAGCTC
	3393	CTTGTAGAGCTCGTCCATTCC
	3394	GAATGGACGAGCTCTACAAGGCGGGCAGCGGTGGCAGTGGAGGTACCGGCGGAAGCGGTATGACTCCACCAACTGTTTCC
	3395	GGTAGTGCTGATTTTTTGGG
For qPCR
act-1	538	CCATCATGAAGTGCGACATTG
	539	CATGGTTGATGGGGCAAGAG
nlp-29	952	TATGGAAGAGGATATGGAGGATATG
	848	TCCATGTATTTACTTTCCCCATCC
nlp-34	969	ATATGGATACCGCCCGTACG
	970	CTATTTTCCCCATCCGTATCC
cnc-2	944	CCGCTCAATATGGTTATGGAG
	549	TCCCATGCCCATACCGTAAC
cnc-4	1124	ACAATGGGGCTACGGTCCATAT
	1125	ACTTTCCAATGAGCATTCCGAGGA
gst-4	3307	GAAAATTTGGACTCGCTGG
	3308	AAGAAATCATCACGGGCTGG
gpdh-1	1795	AGCACTAAAGAACATTGTCGCCC
	1796	TGGTAATGAGATCAGCCACTCC

### Sheet: RNAi clones
Gene	Clone
spia-1	sjj_F09F9.2
sta-1	sjj_Y51H4A.o
dpy-2	sjj_T14B4.6
dpy-3	sjj_EGAP7.1
dpy-7	sjj_F46C8.6
dpy-9	sjj_T21D12.2
dpy-10	sjj_T14B4.7
